# Modeling a gene regulatory network of EMT hybrid states for mouse embryonic skin cells

**DOI:** 10.1101/799908

**Authors:** Dan Ramirez, Vivek Kohar, Ataur Katebi, Mingyang Lu

**Affiliations:** College of Health Solutions, Arizona State University, Tempe, Arizona, United States of America; The Jackson Laboratory, Bar Harbor, Maine, United States of America

## Abstract

Epithelial-mesenchymal transition (EMT) plays a crucial role in embryonic development and tumorigenesis. Although EMT has been extensively studied with both computational and experimental methods, the gene regulatory mechanisms governing the transition are not yet well understood. Recent investigations have begun to better characterize the complex phenotypic plasticity underlying EMT using a computational systems biology approach. Here, we analyzed recently published single-cell RNA sequencing data from E9.5 to E11.5 mouse embryonic skin cells and identified the gene expression patterns of both epithelial and mesenchymal phenotypes, as well as a clear hybrid state. By integrating the scRNA-seq data and gene regulatory interactions from the literature, we constructed a gene regulatory network model governing the decision-making of EMT in the context of the developing mouse embryo. We simulated the network using a recently developed mathematical modeling method, named RACIPE, and observed three distinct phenotypic states whose gene expression patterns can be associated with the epithelial, hybrid, and mesenchymal states in the scRNA-seq data. Additionally, the model is in agreement with published results on the composition of EMT phenotypes and regulatory networks. We identified Wnt signaling as a major pathway in inducing the EMT and its role in driving cellular state transitions during embryonic development. Our findings demonstrate a new method of identifying and incorporating tissue-specific regulatory interactions into gene regulatory network modeling.

**Author Summary:** Epithelial-mesenchymal transition (EMT) is a cellular process wherein cells become disconnected from their surroundings and acquire the ability to migrate through the body. EMT has been observed in biological contexts including development, wound healing, and cancer, yet the regulatory mechanisms underlying it are not well understood. Of particular interest is a purported hybrid state, in which cells can retain some adhesion to their surroundings but also show mesenchymal traits. Here, we examine the prevalence and composition of the hybrid state in the context of the embryonic mouse, integrating gene regulatory interactions from published experimental results as well as from the specific single cell RNA sequencing dataset of interest. Using mathematical modeling, we simulated a regulatory network based on these sources and aligned the simulated phenotypes with those in the data. We identified a hybrid EMT phenotype and revealed the inducing effect of Wnt signaling on EMT in this context. Our regulatory network construction process can be applied beyond EMT to illuminate the behavior of any biological phenomenon occurring in a specific context, allowing better identification of therapeutic targets and further research directions.
