## Supplemental Table 1 for "Modeling a gene regulatory network of EMT hybrid states for mouse embryonic skin cells"

### Sheet: nodes
Source	Other IDs	Gene Name	large	core	final network
Font-clos		Akt1	Y	N (signal)	N (signal)
Font-clos		Akt2	Y	N (signal)	N (signal)
Font-clos	Destcompl	Apc	Y	N (complex)	N (complex)
Font-clos	Destcompl	Axin2	Y	N (signal)	N (signal)
Font-clos	Trcp	Btrc	Y	N (signal)	N (signal)
Font-clos		Cd44	Y	N (signal)	N (signal)
Font-clos		Cdc42	Y	N (signal)	N (signal)
Font-clos	Ecadherin	Cdh1	Y	Y	Y
Font-clos	Chd1L	Chd1l	Y	N (signal)	N (signal)
Font-clos	IKK	Chuk	Y	N (signal)	N (signal)
Font-clos	Csn	Cops2	Y	N (signal)	N (signal)
Font-clos	Csn	Cops3	Y	N (signal)	N (signal)
Font-clos	Csn	Cops4	Y	N (signal)	N (signal)
Font-clos	Csn	Cops5	Y	N (signal)	N (signal)
Font-clos	Csn	Cops6	Y	N (signal)	N (signal)
Font-clos	Csn	Cops7a	Y	N (signal)	N (signal)
Font-clos	Csn	Cops7b	Y	N (signal)	N (signal)
Font-clos	Csn	Cops8	Y	N (signal)	N (signal)
Font-clos		Ctnnb1	Y	N (signal)	Y
Font-clos	Delta	Dll1	Y	N (signal)	N (signal)
Font-clos	Dsh	Dsh	Y	N (not found)	N (not found)
Font-clos	EGF	Egf	Y	N (signal)	N (signal)
Font-clos	EGFR	Egfr	Y	N (signal)	N (signal)
Font-clos		Egr1	Y	N (signal)	N (signal)
Font-clos	FGF	Fgf2	Y	N (signal)	N (signal)
Font-clos	FGFR	Fgfr1	Y	N (signal)	N (signal)
Font-clos	cfos	Fos	Y	N (signal)	N (signal)
Font-clos	Fus	Fus	Y	N (signal)	N (signal)
Font-clos	Frizzled	Fzd1	Y	N (signal)	N (signal)
Font-clos		Gli1	Y	N (signal)	N (signal)
Font-clos		Gli2	Y	N (signal)	N (signal)
Font-clos	SOSGRB2	Grb2	Y	N (signal)	N (signal)
Font-clos	Goosecoid	Gsc	Y	N (signal)	N (signal)
Font-clos		Gsk3b	Y	N (signal)	N (signal)
Font-clos	HGF	Hgf	Y	N (signal)	N (signal)
Font-clos	Hif1	Hif1a	Y	N (signal)	N (signal)
Font-clos	Ras	Hras	Y	N (signal)	N (signal)
Font-clos	IGF1R	Igf1	Y	N (signal)	N (signal)
Font-clos	IGF1R	Igf1r	Y	N (signal)	N (signal)
Font-clos	Jagged	Jag1	Y	N (signal)	N (signal)
Font-clos		Jak2	Y	N (signal)	N (signal)
Font-clos		Klf4	Y	N (low)	N (low)
Font-clos	Tcf/Lef	Lef1	Y	N (signal)	Y
Font-clos	LIF	Lif	Y	N (signal)	N (signal)
Font-clos	LIFR	Lifr	Y	N (signal)	N (signal)
Font-clos	LOXL23	Loxl2	Y	N (signal)	N (signal)
Font-clos	LOXL23	Loxl3	Y	N (signal)	N (signal)
Font-clos	MEK	Map2k1	Y	N (signal)	N (signal)
Font-clos	MEK	Map2k2	Y	N (signal)	N (signal)
Font-clos	ERK	Mapk1	Y	N (signal)	N (signal)
Font-clos	ERK	Mapk3	Y	N (signal)	N (signal)
Font-clos		Met	Y	N (signal)	N (signal)
Font-clos		Notch1	Y	N (signal)	N (signal)
Font-clos		Pak1	Y	N (signal)	N (signal)
Font-clos	PDGF	Pdgfb	Y	N (signal)	N (signal)
Font-clos	PDGFR	Pdgfra	Y	N (signal)	N (signal)
Font-clos	PDGFR	Pdgfrb	Y	N (signal)	N (signal)
Font-clos	Pi3k	Pik3ca	Y	N (signal)	N (signal)
Font-clos	Pi3k	Pik3cb	Y	N (signal)	N (signal)
Font-clos	Pi3k	Pik3cg	Y	N (signal)	N (signal)
Font-clos	Patched	Ptch1	Y	N (signal)	N (signal)
Font-clos	Raf	Raf1	Y	N (signal)	N (signal)
Font-clos	Csl	Rbpj	Y	N (signal)	N (signal)
Font-clos		Shh	Y	N (signal)	N (signal)
Font-clos	Liv1	Slc39a6	Y	N (signal)	N (signal)
Font-clos	SMAD	Smad2	Y	N (signal)	N (signal)
Font-clos	SMAD	Smad3	Y	N (signal)	N (signal)
Font-clos	SMAD	Smad4	Y	N (signal)	N (signal)
Font-clos	Smo	Smo	Y	N (signal)	N (signal)
Font-clos		Snai1	Y	Y	Y
Font-clos		Snai2	Y	Y	Y
Font-clos	SOSGRB2	Sos1	Y	N (signal)	N (signal)
Font-clos		Src	Y	N (signal)	N (signal)
Font-clos	STAT	Stat1	Y	N (signal)	N (signal)
Font-clos	STAT	Stat3	Y	N (signal)	N (signal)
Font-clos	Sufu	Sufu	Y	N (signal)	N (signal)
Font-clos	TGF	Tgfb1	Y	N (signal)	N (signal)
Font-clos	TGFR	Tgfbr1	Y	N (signal)	N (signal)
Font-clos	TGFR	Tgfbr2	Y	N (signal)	N (signal)
Font-clos		Twist1	Y	Y	Y
Font-clos	Wnt	Wnt	Y	N (signal)	Y
Font-clos		Zeb1	Y	Y	Y
Font-clos		Zeb2	Y	N (low)	N (low)
Font-clos	Hypoxia		Y	N (signal)	N (signal)
Font-clos	RKIP	Pepb4	Y	N (not found)	N (not found)
Font-clos	Hey1	Hey1	Y	N (low)	N (low)
Font-clos	NFB	Nfkb1	Y	N (signal)	N (signal)
Font-clos		Ilk	Y	N (signal)	N (signal)
Font-clos	Tcf/Lef	Tcf4	Y	N (redundant)	N (redundant)
Font-clos		Foxc2	Y	N (low)	N (low)
SCENIC		Dlx3	N	N	Y
SCENIC		Trp63	N	N	Y
Literature		Grhl2	Y	Y	Y
SCENIC		Irf6	N	N	Y
Literature		Esrp1	Y	Y	Y
SCENIC		Hmgn3	N	N	Y
			92	7	14
