## Supplemental Table 2 for "Modeling a gene regulatory network of EMT hybrid states for mouse embryonic skin cells"

### Sheet: edges
Source	Target	Interaction Type	Link from:
Wnt	Ctnnb1	Activation	doi: 10.1016/j.devcel.2009.06.016
Cdh1	Ctnnb1	Inhibition	Steinway et al (doi: 10.1158/0008-5472.CAN-14-0225)
Ctnnb1	Snai2	Activation	Steinway et al (doi: 10.1158/0008-5472.CAN-14-0225)
Ctnnb1	Lef1	Activation	Steinway et al (doi: 10.1158/0008-5472.CAN-14-0225)
Esrp1	Grhl2	Activation	EMT: 2016 (doi: 10.1016/j.cell.2016.06.028)
Grhl2	Zeb1	Inhibition	Cieply et al (doi: 10.1158/0008-5472.CAN-11-4038)
Grhl2	Cdh1	Activation	EMT: 2016 (doi: 10.1016/j.cell.2016.06.028)
Grhl2	Esrp1	Activation	EMT: 2016 (doi: 10.1016/j.cell.2016.06.028)
Lef1	Twist1	Activation	Steinway et al (doi: 10.1158/0008-5472.CAN-14-0225)
Snai1	Cdh1	Inhibition	Steinway et al (doi: 10.1158/0008-5472.CAN-14-0225)
Snai1	Twist1	Activation	Steinway et al (doi: 10.1158/0008-5472.CAN-14-0225)
Snai1	Zeb1	Activation	Steinway et al (doi: 10.1158/0008-5472.CAN-14-0225)
Snai1	Snai1	Inhibition	Steinway et al (doi: 10.1158/0008-5472.CAN-14-0225)
Snai2	Cdh1	Inhibition	Steinway et al (doi: 10.1158/0008-5472.CAN-14-0225)
Snai2	Snai2	Activation	Steinway et al (doi: 10.1158/0008-5472.CAN-14-0225)
Snai2	Snai1	Inhibition	Font-clos et al (doi: 10.1073/pnas.1722609115)
Snai2	Twist1	Activation	doi: 10.1038/cr.2009.5
Twist1	Cdh1	Inhibition	Steinway et al (doi: 10.1158/0008-5472.CAN-14-0225)
Twist1	Snai1	Activation	Tan et al (doi: 10.1074/jbc.M111.291385)
Twist1	Snai2	Activation	Steinway et al (doi: 10.1158/0008-5472.CAN-14-0225)
Twist1	Zeb1	Activation	Sanchez-Tillo et al (doi: 10.1007/s00018-012-1122-2)
Zeb1	Cdh1	Inhibition	Steinway et al (doi: 10.1158/0008-5472.CAN-14-0225)
Zeb1	Esrp1	Inhibition	EMT: 2016 (doi: 10.1016/j.cell.2016.06.028)
Zeb1	Grhl2	Inhibition	EMT: 2016 (doi: 10.1016/j.cell.2016.06.028)
Grhl2	Trp63	Activation	SCENIC
Grhl2	Hmgn3	Activation	SCENIC
Grhl2	Irf6	Activation	SCENIC
Grhl2	Dlx3	Activation	SCENIC
Irf6	Cdh1	Activation	SCENIC
Irf6	Grhl2	Activation	SCENIC
Trp63	Irf6	Activation	SCENIC
Trp63	Grhl2	Activation	SCENIC
Hmgn3	Trp63	Activation	SCENIC
Dlx3	Trp63	Activation	SCENIC
