## Supplemental Table 3 for "Modeling a gene regulatory network of EMT hybrid states for mouse embryonic skin cells"

### Sheet: GXD results
		Number of GXD Annotations (Present: +; Absent: -)							E: Embryo epithelium
		E9.5 (TS15)		E10.5 (TS17)		E11.5 (TS19)
MGI ID	Gene	E	M	E	M	E	M		http://www.informatics.jax.org/gxd/marker/MGI:98962?tab=stagegridtab#gxd=markerMgiId%3DMGI%3A98962%26theilerStage%3D%26assayType%3D%26results%3D100%26startIndex%3D0%26sort%3D%26dir%3Dasc%26tab%3Dstagegridtab%26structureIDFilter%3DEMAPA%3A35961%26structureIDFilter%3DEMAPA%3A32738
88354	Cdh1	0	2	1	0	17	2
94903	Dlx3	0	12	0	2	0	0
1917326	Esrp1	0	0	1	0	0	0
2182543	Grhl2	0	0	2	0	0	0
2138069	Hmgn3	0	0	0	0	0	1
1859211	Irf6	0	0	0	0	0	0
1330810	Trp63	0	0	0	1	3	1
88276	Ctnnb1	0	1	1	2	0	2
96770	Lef1	0	7	1	12	0	9
1096393	Snai2	0	14	0	5	0	2
98330	Snai1	0	25	0	8	0	1
98872	Twist1	0	43	0	24	0	7
1344313	Zeb1	3	4	4	4	5	10
98955	Wnt3	0	Ambig	0	0	1	Ambig
98957	Wnt4	0	Ambig	0	1	1	12
98958	Wnt5a	1	9	1	12	0	21
98960	Wnt6	2	3	2	2	1	Ambig
98962	Wnt7b	0	1	0	2	2	Ambig
