## Supplemental Table 4 for "Modeling a gene regulatory network of EMT hybrid states for mouse embryonic skin cells"

### Sheet: fgsea results
Pathway	Adjusted p-value	NES
Hippo signaling pathway	0.0687609	1.49428
FoxO signaling pathway	0.461234	-1.27023
PI3K-Akt signaling pathway	0.475572	-1.18896
Phosphatidylinositol signaling system	0.486033	1.28268
Relaxin signaling pathway	0.604392	-1.21751
Wnt signaling pathway	0.611746	-1.1834
cAMP signaling pathway	0.619745	-1.17622
C-type lectin receptor signaling pathway	0.651622	1.20217
MAPK signaling pathway	0.651622	-1.09471
Ras signaling pathway	0.651622	-1.11503
